# CriSNPr: a single interface for the curated and de-novo design of gRNAs for CRISPR diagnostics using diverse Cas systems

**DOI:** 10.1101/2022.02.17.479653

**Authors:** Asgar Hussain Ansari, Manoj Kumar, Sajal Sarkar, Souvik Maiti, Debojyoti Chakraborty

## Abstract

Nucleic acid detection and variant calling through CRISPR-based diagnostics (CRISPRDx) has facilitated clinical decision-making, particularly during the COVID-19 pandemic. This has been further accelerated through the discovery of newer and engineered CRISPR effectors, expanding the portfolio of such diagnostic applications to a wide variety of pathogenic and non-pathogenic conditions. However, each diagnostic CRISPR pipeline requires customized detection schemes originating from fundamental principles of the Cas protein used, its guide RNA (gRNA) design parameters, and the assay readout. This is particularly relevant for variant detection, an attractive low-cost alternative to sequencing-based approaches for which no *in silico* pipeline for the ready-to-use design of CRISPR-based diagnostics currently exists. In this manuscript, we fill this lacuna using a unified webserver CriSNPr (CRISPR based SNP recognition), which provides the user the opportunity to de-novo design gRNAs based on six CRISPRDx proteins of choice (*Fn/enFn*Cas9, *Lw*Cas13a, *Lb*Cas12a, *Aa*Cas12b, and Cas14a) and query for ready-to-use oligonucleotide sequences for validation on relevant samples. In addition, we provide a database of curated pre-designed gRNAs and target/off-target for all human and SARS-CoV-2 variants reported so far. CriSNPr has been validated on multiple Cas proteins and highlights its broad and immediate scope of utilization across multiple detection platforms. CriSNPr is available at URL http://crisnpr.igib.res.in/.
