## Supplementary Table 1 for "CriSNPr: a single interface for the curated and de-novo design of gRNAs for CRISPR diagnostics using diverse Cas systems"

### Sheet: Sheet1
List of the oligos used
Sl. No.	Name	Sequence	Discription	Used in Fig.
1	E484K_Fn_Cr2A&6_FP	TAATACGACTCACTATAGACACCTTGTAATGGAGTTAAGTTTCAGTTGCTGAATTAT	SARS-CoV-2 E484K crRNA IVT oligo for FnCas9	4
2	E484K_Fn_Cr2A&6_RP	ATAATTCAGCAACTGAAACTTAACTCCATTACAAGGTGTCTATAGTGAGTCGTATTA	SARS-CoV-2 E484K crRNA IVT oligo for FnCas10	4
3	CoV2_S_E484K_FP	(Btn)CTATCAGGCCGGTAGCACAC	5' Biotinylated RT-PCR primer for E484K_Fn_Cr2A&6 target (454bp amplicon)	4
4	CoV2_S_E484K_RP	(Btn)AGCAACAGGGACTTCTGTGC	5' Biotinylated RT-PCR primer for E484K_Fn_Cr2A&6 target (454bp amplicon)	4
5	FnCas9_Syn_tracrRNA	G*U*AAUUAAUGCUCUGUAAUCAUUUAAAAGUAUUUUGAACGGACCUCUGUUUGACACGUC*U*U	Synthetic tracrRNA Phosphorothioate end protected (*) and FAM at 3'	4
6	Cas14a_UniCr_FP	TAATACGACTCACTATAGTTCACTGATAAAGTGGAGAACCGCTTCACCAAAAGCTGTCCCTTAGGGGATTAGAACTTGAGTGAAGGTGGGCTGCTTGCATCAGCCTAA	SARS-CoV-2 E484K gRNA IVT oligo for Cas14a	4
7	Cas14a_E484K_12_RP	GTAATGGTGTTAAAGGTTTTGTTGCATTCCTTCATTCTTTCAAATGAATTTGTTTCGAGGGTTACTTTCCGAAGAAAGCACTTCTCGACATTAGGCTGATGCAAGCAGCCCACC	SARS-CoV-2 E484K gRNA IVT oligo for Cas14a	4
8	Cas12b_UniCr_FP	TAATACGACTCACTATAGTCTAAAGGACAGAATTTTTCAACGGGTGTGCCAATGGCCACTTTCCAGGTGGCAAAGCCCGTTG	SARS-CoV-2 E484K gRNA IVT oligo for AaCas12b	4
9	Cas12b_E484K_4n11_RP	TAAAACCTTTAACACCTTTAGTGCCACTTCGCTTGAAGTTCAACGGGCTTTGCCACCTGG	SARS-CoV-2 E484K gRNA IVT oligo for AaCas12b	4
10	ssDNA_E484K_wt	TCAGGCCGGTAGCACACCTTGTAATGGTGTTGAAGGTTTTAATTGTTACTTTCCTTTACA	ssDNA 60 nt target WT SARS-CoV-2 sequence for AaCas12b/Cas14a	4
11	ssDNA_E484K_mut	TCAGGCCGGTAGCACACCTTGTAATGGTGTTAAAGGTTTTAATTGTTACTTTCCTTTACA	ssDNA 60 nt target E484K SARS-CoV-2 sequence for AaCas12b/Cas14a	4
12	Cas12b_ssDNA_FQ	5’-FAM-TTTTT-BHQ1-3’	5' FAM and 3' BHQ1 labelled poly-T (5nt) ssDNA reporter for AaCas12b	4
13	Cas14a_ssDNA_FQ	5’-FAM-TTTTTTTTTTTT-BHQ1-3’	5' FAM and 3' BHQ1 labelled poly-T (12nt) ssDNA reporter for Cas14a	4
