## Supplementary Table 2 for "CriSNPr: a single interface for the curated and de-novo design of gRNAs for CRISPR diagnostics using diverse Cas systems"

### Sheet: Sheet1
Comparison between different already existing CRISPR gRNA tools for SNVs analysis
Tools	Methods	Input type	Cas effectors	Targetable Genome	SNV aware	SNV placement	SNV diagnosis	Methods for SNV diagnosis	Database of targetable SNP	Reference
CriSNPr	Alignment based	Variation ID or Sequence with position and identity of variants	Fn/enFnCas9 (NGG/NRG or NGR), LwCas13a*, LbCas12a (TTTN), AaCas12b (TTN) and Cas14a*	Human, SARS-CoV-2	Yes	Variants present within crRNA only	Yes	Nucleotide position specific mismatch senstivity	All common and disease relevant SNPs from dbSNP and all SARS-CoV-2 variation from CNCB-NGDC
AlleleAnalyzer	Alignment based	vcf file	SpCas9 (NGG), SpCas9-V1 (NGCG), SpCas9-V2 (NGAG), SpCas9-V3 (NGAN, NGNG), SaCas9 (NNGRRT), SaCas9-KKH (NNNRRT), Cpf1 (TTTN), CjCas9 (NNNNACA), StCas9-V1 (NNAGAA), StCas9-V2 (NGGNG), NmCas9 (NNNNGATT), CjCas9 (NNNNACA)	Human, mouse, rat, fly, zebrafish	Yes	Variants present within PAM and near PAM	No	NA	NA	Keough et al., 2019
AsCRISPR	Alignment based	Variation ID	SpCas9 (NGG), SpCas9-EQR (NGAG), SpCas9-VRER (NGCG), SpCas9-V(R)QR (NGA), SaCas9 (NNGGGT), SaCas9-KKH (NNNRRT), CjCas9 (NNNNRYAC), NmCas9 (NNNNGMTT), Nme2Cas9 (NNNNAC), GeoCas9-CRAA (NNNNCRAA), GeoCas9-GMAA (NNNNGMAA), St1Cas9 (NNAGAAW), St3Cas9 (NGGNG), TdCas9 (NAAAAC), AsCpf1 (TTTV), LbCpf1 (TTTV), FnCpf1 (TTV), AsCpf1-RR (TYCV), AsCpf1-RVR (TATV), AaCas12b (TTN), AkCas12b (TTTN), BhCas12b v4 (…	Human, mouse	Yes	Variants present within PAM and near PAM	No	NA	Dominant SNPs from ClinVar and OMIM database	Zhao et al., 2019
SNP-CRISPR	Alignment based	vcf or csv variation file	SpCas9 (NGG, NAG)	Human, mouse, rat, fly, zebrafish	Yes	Variants present within PAM and near PAM	No	NA	Clinically associated SNPs from Ensmble genome browser	Chen et al., 2020
CrisPam	Alignment based	Sequence or variation ID or genome coordinates	SpCas9 (NGG), SpCas9-EQR (NGAG), SpCas9-VRER (NGCG), SpCas9-VQR (NGA), SpCas9-NG (NG, NANG), xCas9 (NG), SpCas9-NRRH (NRRH,NGGN), SpCas9-NRTH (NRTH, NGGN), SpCas9-NRCH (NRCH, NGGN), SaCas9 (NNGRRT), SaCas9-KKH (NNNRRT), CjCas9 (NNNVRYM), NmCas9 (NNNNGATT), St1Cas9 (NNRGAAW), St3Cas9 (NGGNG), TdCas9 (NAAAAC), SpCas9 (NNGTGA), AsCas12a (TTTN), LbCas12a (TTTN), AsCas12a-RVR (TATV), AsCas12a-RR (TYCV…	Human	Yes	Variants present within PAM only	No	NA	Pathogenic and likely pathogenic SNPs from ClinVar	Rabinowitz et al., 2020
			Cas effector (required PAM), * PAM-flexible
