## Supplementary Table 3 for "CriSNPr: a single interface for the curated and de-novo design of gRNAs for CRISPR diagnostics using diverse Cas systems"

### Sheet: dbSNP_targetable
Cas_system	Targetable	Total_SNPs	Targetable (%)	Not_Targetable (%)	Disease	Total disease SNPs	Disease targetable %	Disease Not targetable %
Cas14a (dsDNA)	500786	18775119	2.66729	97.3327	7436	493105	1.508	98.492
FnCas9	8234812	18775119	43.8602	56.1398	274939	493105	55.7567	44.2433
AaCas12b	11702008	18775119	62.3272	37.6728	251029	493105	50.9078	49.0922
LwCas13a	18775068	18775119	99.9997	0.000271636	493105	493105	100	0
enFnCas9	15988454	18775119	85.1577	14.8423	447465	493105	90.7444	9.25564
LbCas12a	5623279	18775119	29.9507	70.0493	95009	493105	19.2675	80.7325
Cas14a (ssDNA)	18774938	18775119	99.999	0.000964042	493105	493105	100	0

### Sheet: aacas12b_ttn
REF	ALT	Freq	Cas_system		Clinical relevant	REF	ALT	Freq	Cas_system
A	C	1021768	AaCas12b			A	C	12847	AaCas12b
A	G	1941256	AaCas12b			A	G	37081	AaCas12b
A	T	1123053	AaCas12b			A	T	11541	AaCas12b
C	A	1255482	AaCas12b			C	A	22461	AaCas12b
C	G	981421	AaCas12b			C	G	22476	AaCas12b
C	T	2300705	AaCas12b			C	T	62430	AaCas12b
G	A	2300609	AaCas12b			G	A	62262	AaCas12b
G	C	987463	AaCas12b			G	C	22095	AaCas12b
G	T	1257664	AaCas12b			G	T	22668	AaCas12b
T	A	1111145	AaCas12b			T	A	11232	AaCas12b
T	C	1939678	AaCas12b			T	C	35522	AaCas12b
T	G	1033763	AaCas12b			T	G	12856	AaCas12b
		17254007						335471
Mutation_Class	Frequency					Mutation_Class	Frequency
A.T>C.G	2055531					A.T>C.G	25703
G.C>C.G	1968884					G.C>C.G	44571
A.T>G.C	3880934					A.T>G.C	72603
G.C>A.T	4601314					G.C>A.T	124692
G.C>T.A	2513146					G.C>T.A	45129
T.A>A.T	2234198					T.A>A.T	22773
	17254007						335471

### Sheet: LbCas12a_tttn
REF	ALT	Freq	Cas_system		Clinical relevant	REF	ALT	Freq	Cas_system
A	C	466366	LbCas12a			A	C	5339	LbCas12a
A	G	935874	LbCas12a			A	G	15311	LbCas12a
A	T	593896	LbCas12a			A	T	4902	LbCas12a
C	A	649424	LbCas12a			C	A	8023	LbCas12a
C	G	444785	LbCas12a			C	G	8060	LbCas12a
C	T	1049830	LbCas12a			C	T	21965	LbCas12a
G	A	1041638	LbCas12a			G	A	21830	LbCas12a
G	C	444262	LbCas12a			G	C	7762	LbCas12a
G	T	639406	LbCas12a			G	T	8134	LbCas12a
T	A	583920	LbCas12a			T	A	4773	LbCas12a
T	C	938378	LbCas12a			T	C	14577	LbCas12a
T	G	472852	LbCas12a			T	G	5165	LbCas12a
		8260631						125841
Mutation_Class	Frequency					Mutation_Class	Frequency
A.T>C.G	939218					A.T>C.G	10504
G.C>C.G	889047					G.C>C.G	15822
A.T>G.C	1874252					A.T>G.C	29888
G.C>A.T	2091468					G.C>A.T	43795
G.C>T.A	1288830					G.C>T.A	16157
T.A>A.T	1177816					T.A>A.T	9675
	8260631						125841

### Sheet: ngr_nrg
REF	ALT	Freq	Cas_system		Clinical relevant	REF	ALT	Freq	Cas_system
A	C	1466380	enFnCas9			A	C	19924	enFnCas9
A	G	2611668	enFnCas9			A	G	55904	enFnCas9
A	T	1424017	enFnCas9			A	T	17474	enFnCas9
C	A	1661547	enFnCas9			C	A	43471	enFnCas9
C	G	1430623	enFnCas9			C	G	44263	enFnCas9
C	T	3279382	enFnCas9			C	T	124175	enFnCas9
G	A	3276740	enFnCas9			G	A	123906	enFnCas9
G	C	1435953	enFnCas9			G	C	43859	enFnCas9
G	T	1659083	enFnCas9			G	T	43199	enFnCas9
T	A	1414423	enFnCas9			T	A	17135	enFnCas9
T	C	2614073	enFnCas9			T	C	54065	enFnCas9
T	G	1477518	enFnCas9			T	G	19689	enFnCas9
		23751407						607064
Mutation_Class	Frequency					Mutation_Class	Frequency
A.T>C.G	2943898					A.T>C.G	39613
G.C>C.G	2866576					G.C>C.G	88122
A.T>G.C	5225741					A.T>G.C	109969
G.C>A.T	6556122					G.C>A.T	248081
G.C>T.A	3320630					G.C>T.A	86670
T.A>A.T	2838440					T.A>A.T	34609
	23751407						607064

### Sheet: ngg
REF	ALT	Freq	Cas_system		Clinical relevant	REF	ALT	Freq	Cas_system
A	C	773702	FnCas9			A	C	11172	FnCas9
A	G	1333434	FnCas9			A	G	30928	FnCas9
A	T	695035	FnCas9			A	T	9784	FnCas9
C	A	833585	FnCas9			C	A	28165	FnCas9
C	G	767996	FnCas9			C	G	28541	FnCas9
C	T	1744991	FnCas9			C	T	80169	FnCas9
G	A	1748738	FnCas9			G	A	80060	FnCas9
G	C	773314	FnCas9			G	C	28387	FnCas9
G	T	843069	FnCas9			G	T	27812	FnCas9
T	A	689069	FnCas9			T	A	9637	FnCas9
T	C	1336523	FnCas9			T	C	30411	FnCas9
T	G	780649	FnCas9			T	G	11122	FnCas9
		12320105						376188
Mutation_Class	Frequency					Mutation_Class	Frequency
A.T>C.G	1554351					A.T>C.G	22294
G.C>C.G	1541310					G.C>C.G	56928
A.T>G.C	2669957					A.T>G.C	61339
G.C>A.T	3493729					G.C>A.T	160229
G.C>T.A	1676654					G.C>T.A	55977
T.A>A.T	1384104					T.A>A.T	19421
	12320105						376188

### Sheet: cas13a_H
REF	ALT	Freq	Cas_system		Clinical relevant	REF	ALT	Freq	Cas_system
A	C	1715557	LwCas13a			A	C	22294	LwCas13a
A	G	3087649	LwCas13a			A	G	62621	LwCas13a
A	T	1722609	LwCas13a			A	T	19650	LwCas13a
C	A	1948978	LwCas13a			C	A	47490	LwCas13a
C	G	1652804	LwCas13a			C	G	48399	LwCas13a
C	T	3822024	LwCas13a			C	T	135566	LwCas13a
G	A	3821263	LwCas13a			G	A	135060	LwCas13a
G	C	1658493	LwCas13a			G	C	47770	LwCas13a
G	T	1947660	LwCas13a			G	T	47377	LwCas13a
T	A	1713631	LwCas13a			T	A	19313	LwCas13a
T	C	3088816	LwCas13a			T	C	60594	LwCas13a
T	G	1728149	LwCas13a			T	G	22235	LwCas13a
		27907633						668369
Mutation_Class	Frequency					Mutation_Class	Frequency
A.T>C.G	3443706					A.T>C.G	44529
G.C>C.G	3311297					G.C>C.G	96169
A.T>G.C	6176465					A.T>G.C	123215
G.C>A.T	7643287					G.C>A.T	270626
G.C>T.A	3896638					G.C>T.A	94867
T.A>A.T	3436240					T.A>A.T	38963
	27907633						668369

### Sheet: Cas14a_ssdna_no_pam
REF	ALT	Freq	Cas_system		Clinical relevant	REF	ALT	Freq	Cas_system
A	C	1715544	Cas14a (ssDNA)			A	C	22294	Cas14a (ssDNA)
A	G	3087632	Cas14a (ssDNA)			A	G	62621	Cas14a (ssDNA)
A	T	1722599	Cas14a (ssDNA)			A	T	19650	Cas14a (ssDNA)
C	A	1948965	Cas14a (ssDNA)			C	A	47490	Cas14a (ssDNA)
C	G	1652795	Cas14a (ssDNA)			C	G	48399	Cas14a (ssDNA)
C	T	3822001	Cas14a (ssDNA)			C	T	135566	Cas14a (ssDNA)
G	A	3821239	Cas14a (ssDNA)			G	A	135060	Cas14a (ssDNA)
G	C	1658484	Cas14a (ssDNA)			G	C	47770	Cas14a (ssDNA)
G	T	1947653	Cas14a (ssDNA)			G	T	47377	Cas14a (ssDNA)
T	A	1713618	Cas14a (ssDNA)			T	A	19313	Cas14a (ssDNA)
T	C	3088804	Cas14a (ssDNA)			T	C	60594	Cas14a (ssDNA)
T	G	1728135	Cas14a (ssDNA)			T	G	22235	Cas14a (ssDNA)
		27907469						668369
Mutation_Class	Frequency					Mutation_Class	Frequency
A.T>C.G	3443679					A.T>C.G	44529
G.C>C.G	3311279					G.C>C.G	96169
A.T>G.C	6176436					A.T>G.C	123215
G.C>A.T	7643240					G.C>A.T	270626
G.C>T.A	3896618					G.C>T.A	94867
T.A>A.T	3436217					T.A>A.T	38963
	27907469						668369

### Sheet: Cas14a_ttta
REF	ALT	Freq	Cas_system		Clinical relevant	REF	ALT	Freq	Cas_system
A	C	44326	Cas14a (dsDNA)			A	C	443	Cas14a (dsDNA)
A	G	88610	Cas14a (dsDNA)			A	G	1259	Cas14a (dsDNA)
A	T	56431	Cas14a (dsDNA)			A	T	392	Cas14a (dsDNA)
C	A	49463	Cas14a (dsDNA)			C	A	624	Cas14a (dsDNA)
C	G	38455	Cas14a (dsDNA)			C	G	601	Cas14a (dsDNA)
C	T	93112	Cas14a (dsDNA)			C	T	1609	Cas14a (dsDNA)
G	A	92872	Cas14a (dsDNA)			G	A	1608	Cas14a (dsDNA)
G	C	38923	Cas14a (dsDNA)			G	C	611	Cas14a (dsDNA)
G	T	49772	Cas14a (dsDNA)			G	T	697	Cas14a (dsDNA)
T	A	55771	Cas14a (dsDNA)			T	A	387	Cas14a (dsDNA)
T	C	87528	Cas14a (dsDNA)			T	C	1176	Cas14a (dsDNA)
T	G	43658	Cas14a (dsDNA)			T	G	435	Cas14a (dsDNA)
		738921						9842
Mutation_Class	Frequency					Mutation_Class	Frequency
A.T>C.G	87984					A.T>C.G	878
G.C>C.G	77378					G.C>C.G	1212
A.T>G.C	176138					A.T>G.C	2435
G.C>A.T	185984					G.C>A.T	3217
G.C>T.A	99235					G.C>T.A	1321
T.A>A.T	112202					T.A>A.T	779
	738921						9842
