## Supplementary Table 4 for "CriSNPr: a single interface for the curated and de-novo design of gRNAs for CRISPR diagnostics using diverse Cas systems"

### Sheet: Sheet1
Cas_system	Targetable	Total Mutations	Targetable (%)	Not_Targetable (%)
enFnCas9	43907	53482	82.0968	17.9032
LwCas13a	53482	53482	100	0
AaCas12b	38194	53482	71.4147	28.5853
Cas14a (dsDNA)	1935	53482	3.61804	96.382
LbCas12a	16207	53482	30.3037	69.6963
Cas14a (ssDNA)	53482	53482	100	0
FnCas9	17534	53482	32.7849	67.2151

### Sheet: aacas12b_bases
REF	ALT	Freq	Cas_system
A	C	4373	AaCas12b
A	G	5704	AaCas12b
A	T	4260	AaCas12b
C	A	3114	AaCas12b
C	G	1998	AaCas12b
C	T	3611	AaCas12b
G	A	3549	AaCas12b
G	C	2310	AaCas12b
G	T	3474	AaCas12b
T	A	4115	AaCas12b
T	C	5998	AaCas12b
T	G	4114	AaCas12b
		46620
Mutation_Class	Frequency
A.T>C.G	8487
G.C>C.G	4308
A.T>G.C	11702
G.C>A.T	7160
G.C>T.A	6588
T.A>A.T	8375
	46620

### Sheet: Lbcas12a_bases
REF	ALT	Freq	Cas_system
A	C	1867	LbCas12a
A	G	2417	LbCas12a
A	T	1806	LbCas12a
C	A	1318	LbCas12a
C	G	811	LbCas12a
C	T	1517	LbCas12a
G	A	1535	LbCas12a
G	C	975	LbCas12a
G	T	1509	LbCas12a
T	A	1724	LbCas12a
T	C	2488	LbCas12a
T	G	1720	LbCas12a
		19687
Mutation_Class	Frequency
A.T>C.G	3587
G.C>C.G	1786
A.T>G.C	4905
G.C>A.T	3052
G.C>T.A	2827
T.A>A.T	3530
	19687

### Sheet: ngr_nrg_bases
REF	ALT	Freq	Cas_system
A	C	5042	enFnCas9
A	G	6549	enFnCas9
A	T	4910	enFnCas9
C	A	3604	enFnCas9
C	G	2292	enFnCas9
C	T	4130	enFnCas9
G	A	4158	enFnCas9
G	C	2679	enFnCas9
G	T	4066	enFnCas9
T	A	4808	enFnCas9
T	C	6837	enFnCas9
T	G	4802	enFnCas9
		53877
Mutation_Class	Frequency
A.T>C.G	9844
G.C>C.G	4971
A.T>G.C	13386
G.C>A.T	8288
G.C>T.A	7670
T.A>A.T	9718
	53877

### Sheet: ngg_bases
REF	ALT	Freq	Cas_system
A	C	2030	FnCas9
A	G	2609	FnCas9
A	T	1965	FnCas9
C	A	1420	FnCas9
C	G	920	FnCas9
C	T	1627	FnCas9
G	A	1660	FnCas9
G	C	1068	FnCas9
G	T	1629	FnCas9
T	A	1854	FnCas9
T	C	2625	FnCas9
T	G	1842	FnCas9
		21249
Mutation_Class	Frequency
A.T>C.G	3872
G.C>C.G	1988
A.T>G.C	5234
G.C>A.T	3287
G.C>T.A	3049
T.A>A.T	3819
	21249

### Sheet: Cas13a_bases
REF	ALT	Freq	Cas_system
A	C	6148	LwCas13a
A	G	7990	LwCas13a
A	T	6003	LwCas13a
C	A	4398	LwCas13a
C	G	2813	LwCas13a
C	T	5041	LwCas13a
G	A	5088	LwCas13a
G	C	3272	LwCas13a
G	T	4985	LwCas13a
T	A	5908	LwCas13a
T	C	8442	LwCas13a
T	G	5924	LwCas13a
		66012
Mutation_Class	Frequency
A.T>C.G	12072
G.C>C.G	6085
A.T>G.C	16432
G.C>A.T	10129
G.C>T.A	9383
T.A>A.T	11911
	66012

### Sheet: cas14_ssDNA
REF	ALT	Freq	Cas_system
A	C	6148	Cas14a (ssDNA)
A	G	7990	Cas14a (ssDNA)
A	T	6003	Cas14a (ssDNA)
C	A	4398	Cas14a (ssDNA)
C	G	2813	Cas14a (ssDNA)
C	T	5041	Cas14a (ssDNA)
G	A	5088	Cas14a (ssDNA)
G	C	3272	Cas14a (ssDNA)
G	T	4985	Cas14a (ssDNA)
T	A	5908	Cas14a (ssDNA)
T	C	8442	Cas14a (ssDNA)
T	G	5924	Cas14a (ssDNA)
		66012
Mutation_Class	Frequency
A.T>C.G	12072
G.C>C.G	6085
A.T>G.C	16432
G.C>A.T	10129
G.C>T.A	9383
T.A>A.T	11911
	66012

### Sheet: cas14_ttta
REF	ALT	Freq	Cas_system
A	C	232	Cas14a (dsDNA)
A	G	301	Cas14a (dsDNA)
A	T	224	Cas14a (dsDNA)
C	A	155	Cas14a (dsDNA)
C	G	91	Cas14a (dsDNA)
C	T	170	Cas14a (dsDNA)
G	A	176	Cas14a (dsDNA)
G	C	99	Cas14a (dsDNA)
G	T	164	Cas14a (dsDNA)
T	A	241	Cas14a (dsDNA)
T	C	338	Cas14a (dsDNA)
T	G	232	Cas14a (dsDNA)
		2423
Mutation_Class	Frequency
A.T>C.G	464
G.C>C.G	190
A.T>G.C	639
G.C>A.T	346
G.C>T.A	319
T.A>A.T	465
	2423
